# Nucleation-dependent propagation of Polycomb modifications emerges during the *Drosophila* maternal to zygotic transition

**DOI:** 10.1101/2025.07.02.662854

**Authors:** Natalie Gonzaga-Saavedra, Eleanor A. Degen, Isabella V. Soluri, Corinne Croslyn, Shelby A. Blythe

**Affiliations:** Interdisciplinary Biological Sciences Graduate Program, Northwestern University, Evanston, IL, United States; Department of Molecular Biosciences, Northwestern University, Evanston, IL, United States; National Institute for Theory and Mathematics in Biology, Northwestern University and the University of Chicago, Chicago, IL, United States

## Abstract

During zygotic genome activation (ZGA) in *Drosophila*, broad domains of Polycomb-modified chromatin are rapidly established across the genome. Here, we investigate the spatial and temporal dynamics by which Polycomb group (PcG) histone modifications, H3K27me3 and H2Aub, emerge during early embryogenesis. Using ChIP-seq and live imaging of CRISPR-engineered GFP-tagged PcG components, we show that PRC2-dependent H3K27me3 accumulates adjacent to a subset of E(z)-bound prospective Polycomb Response Elements (PREs) beginning in nuclear cycle 14 (NC14), with patterns indicative of nucleation followed by spreading. Surprisingly, PRE-binding factors Pho, Combgap, and GAGA-factor are excluded from interphase nuclei prior to NC10 despite nuclear localization of E(z) throughout early interphases. Loss-of-function studies further demonstrate that GAGA-factor is largely dispensable for PcG domain establishment, whereas the pioneer factor Zelda is required for proper deposition of H3K27me3 and H2Aub at a subset of Polycomb domains. The role of Zelda at Polycomb domains is context-dependent; a subset of targets requires Zelda not for E(z) recruitment, but instead to license an E(z)-loaded PRE to deposit H3K27me3. Our findings support a model where licensing of PcG domains is an initial step in the regulatory processes governing Polycomb-regulated developmental genes.

**Impact Statement:** Epigenomics and quantitative imaging are used to investigate the re-establishment of histone modifications associated with the Polycomb group of epigenetic regulators during the *Drosophila* maternal-to-zygotic transition.
