## Supplementary File 1 for "Nucleation-dependent propagation of Polycomb modifications emerges during the *Drosophila* maternal to zygotic transition"

seqnames	start	end	width	strand	domainName	withEz	withPho	withCg	withGAF	withZld	withMatZygTSS	MatZygTSSnames	withZygOnlyTSS	ZygOnlyTSSnames
1	chr2L	5000	10000	5001	*	PcGD:chr2L:5000-10000	TRUE	FALSE	FALSE	TRUE	TRUE	FALSE	NA	FALSE	NA
2	chr2L	366800	382200	15401	*	PcGD:chr2L:366800-382200	TRUE	TRUE	FALSE	TRUE	TRUE	FALSE	NA	FALSE	NA
3	chr2L	582400	601800	19401	*	PcGD:chr2L:582400-601800	TRUE	TRUE	TRUE	TRUE	TRUE	FALSE	NA	FALSE	NA
4	chr2L	1945200	1975400	30201	*	PcGD:chr2L:1945200-1975400	TRUE	TRUE	TRUE	TRUE	TRUE	TRUE	erm	TRUE	erm
5	chr2L	2441200	2469600	28401	*	PcGD:chr2L:2441200-2469600	TRUE	TRUE	TRUE	TRUE	TRUE	TRUE	dpp	TRUE	dpp
6	chr2L	2803600	2811800	8201	*	PcGD:chr2L:2803600-2811800	TRUE	FALSE	FALSE	TRUE	FALSE	TRUE	daw	TRUE	daw
7	chr2L	3079600	3085000	5401	*	PcGD:chr2L:3079600-3085000	TRUE	FALSE	FALSE	FALSE	TRUE	FALSE	NA	FALSE	NA
8	chr2L	3531600	3618400	86801	*	PcGD:chr2L:3531600-3618400	TRUE	TRUE	TRUE	TRUE	TRUE	TRUE	drm, sob, odd	TRUE	drm, sob, odd
9	chr2L	3658000	3665800	7801	*	PcGD:chr2L:3658000-3665800	TRUE	TRUE	FALSE	TRUE	FALSE	FALSE	NA	FALSE	NA
10	chr2L	3814800	3861200	46401	*	PcGD:chr2L:3814800-3861200	TRUE	TRUE	TRUE	TRUE	TRUE	TRUE	slp1, slp2	TRUE	slp1, slp2
11	chr2L	5363400	5507000	143601	*	PcGD:chr2L:5363400-5507000	TRUE	TRUE	TRUE	TRUE	TRUE	TRUE	mid	TRUE	mid
12	chr2L	5872000	5877600	5601	*	PcGD:chr2L:5872000-5877600	TRUE	FALSE	FALSE	TRUE	TRUE	FALSE	NA	FALSE	NA
13	chr2L	6170200	6198800	28601	*	PcGD:chr2L:6170200-6198800	TRUE	TRUE	FALSE	TRUE	TRUE	TRUE	CG34380	TRUE	CG34380
14	chr2L	6530000	6553200	23201	*	PcGD:chr2L:6530000-6553200	TRUE	TRUE	FALSE	TRUE	TRUE	TRUE	eya	TRUE	eya
15	chr2L	6814000	6840000	26001	*	PcGD:chr2L:6814000-6840000	TRUE	TRUE	TRUE	TRUE	TRUE	FALSE	NA	FALSE	NA
16	chr2L	7134000	7146400	12401	*	PcGD:chr2L:7134000-7146400	TRUE	TRUE	TRUE	TRUE	TRUE	FALSE	NA	FALSE	NA
17	chr2L	7277400	7315000	37601	*	PcGD:chr2L:7277400-7315000	TRUE	TRUE	TRUE	TRUE	TRUE	TRUE	wg	TRUE	wg
18	chr2L	7633800	7640200	6401	*	PcGD:chr2L:7633800-7640200	FALSE	FALSE	FALSE	FALSE	FALSE	FALSE	NA	FALSE	NA
19	chr2L	8811200	8883000	71801	*	PcGD:chr2L:8811200-8883000	TRUE	TRUE	TRUE	TRUE	TRUE	TRUE	SoxN	TRUE	SoxN
20	chr2L	9577200	9612000	34801	*	PcGD:chr2L:9577200-9612000	TRUE	TRUE	TRUE	TRUE	TRUE	TRUE	gcm	TRUE	gcm
21	chr2L	10292800	10297600	4801	*	PcGD:chr2L:10292800-10297600	TRUE	FALSE	FALSE	FALSE	TRUE	FALSE	NA	FALSE	NA
22	chr2L	11204200	11231400	27201	*	PcGD:chr2L:11204200-11231400	TRUE	TRUE	TRUE	TRUE	TRUE	TRUE	ab	TRUE	ab
23	chr2L	11338600	11365800	27201	*	PcGD:chr2L:11338600-11365800	TRUE	TRUE	TRUE	TRUE	TRUE	FALSE	NA	FALSE	NA
24	chr2L	11439000	11469200	30201	*	PcGD:chr2L:11439000-11469200	TRUE	TRUE	TRUE	TRUE	TRUE	TRUE	salm	TRUE	salm
25	chr2L	12004000	12010600	6601	*	PcGD:chr2L:12004000-12010600	TRUE	TRUE	TRUE	TRUE	TRUE	FALSE	NA	FALSE	NA
26	chr2L	12076600	12093200	16601	*	PcGD:chr2L:12076600-12093200	TRUE	TRUE	FALSE	TRUE	TRUE	TRUE	prd	TRUE	prd
27	chr2L	12443800	12468400	24601	*	PcGD:chr2L:12443800-12468400	TRUE	TRUE	TRUE	TRUE	TRUE	TRUE	bun	FALSE	NA
28	chr2L	12658600	12678400	19801	*	PcGD:chr2L:12658600-12678400	TRUE	TRUE	TRUE	TRUE	TRUE	FALSE	NA	FALSE	NA
29	chr2L	13213400	13240600	27201	*	PcGD:chr2L:13213400-13240600	TRUE	TRUE	FALSE	TRUE	TRUE	TRUE	CG5705, CG16812, CG16813, CG16815, CG9426, Ski6, CG15480, CG15479	TRUE	CG16813, CG16815, CG15480, CG15479
30	chr2L	13848600	13892200	43601	*	PcGD:chr2L:13848600-13892200	TRUE	TRUE	FALSE	TRUE	TRUE	TRUE	cenG1A	FALSE	NA
31	chr2L	14255800	14261000	5201	*	PcGD:chr2L:14255800-14261000	TRUE	FALSE	FALSE	FALSE	FALSE	FALSE	NA	FALSE	NA
32	chr2L	14415200	14547600	132401	*	PcGD:chr2L:14415200-14547600	TRUE	TRUE	TRUE	TRUE	TRUE	TRUE	noc	TRUE	noc
33	chr2L	15105800	15112800	7001	*	PcGD:chr2L:15105800-15112800	TRUE	TRUE	FALSE	TRUE	TRUE	FALSE	NA	FALSE	NA
34	chr2L	15308600	15342600	34001	*	PcGD:chr2L:15308600-15342600	TRUE	TRUE	TRUE	TRUE	TRUE	TRUE	esg	TRUE	esg
35	chr2L	15468000	15490800	22801	*	PcGD:chr2L:15468000-15490800	TRUE	TRUE	FALSE	TRUE	TRUE	TRUE	sna	TRUE	sna
36	chr2L	16405200	16490000	84801	*	PcGD:chr2L:16405200-16490000	TRUE	TRUE	TRUE	TRUE	TRUE	TRUE	dac	TRUE	dac
37	chr2L	17258200	17271200	13001	*	PcGD:chr2L:17258200-17271200	TRUE	FALSE	FALSE	TRUE	TRUE	TRUE	beat-IIIc	TRUE	beat-IIIc
38	chr2L	17723000	17751400	28401	*	PcGD:chr2L:17723000-17751400	TRUE	FALSE	TRUE	TRUE	TRUE	FALSE	NA	FALSE	NA
39	chr2L	18330400	18336800	6401	*	PcGD:chr2L:18330400-18336800	TRUE	FALSE	FALSE	FALSE	TRUE	FALSE	NA	FALSE	NA
40	chr2L	18364400	18372800	8401	*	PcGD:chr2L:18364400-18372800	FALSE	FALSE	FALSE	FALSE	TRUE	FALSE	NA	FALSE	NA
41	chr2L	18592400	18603600	11201	*	PcGD:chr2L:18592400-18603600	TRUE	TRUE	FALSE	TRUE	TRUE	TRUE	amos	TRUE	amos
42	chr2L	18730400	18741800	11401	*	PcGD:chr2L:18730400-18741800	TRUE	TRUE	TRUE	TRUE	TRUE	FALSE	NA	FALSE	NA
43	chr2L	18768600	18791600	23001	*	PcGD:chr2L:18768600-18791600	TRUE	TRUE	TRUE	TRUE	TRUE	TRUE	ham	TRUE	ham
44	chr2L	18865000	18928800	63801	*	PcGD:chr2L:18865000-18928800	TRUE	TRUE	TRUE	TRUE	TRUE	TRUE	tup	TRUE	tup
45	chr2L	19867400	19871600	4201	*	PcGD:chr2L:19867400-19871600	FALSE	FALSE	FALSE	FALSE	FALSE	FALSE	NA	FALSE	NA
46	chr2L	20765800	20787000	21201	*	PcGD:chr2L:20765800-20787000	TRUE	TRUE	FALSE	TRUE	TRUE	FALSE	NA	FALSE	NA
47	chr2L	21819000	21903600	84601	*	PcGD:chr2L:21819000-21903600	TRUE	TRUE	TRUE	TRUE	TRUE	TRUE	tsh	TRUE	tsh
48	chr2R	5724200	5752000	27801	*	PcGD:chr2R:5724200-5752000	TRUE	TRUE	TRUE	TRUE	TRUE	TRUE	ap	TRUE	ap
49	chr2R	6340600	6353400	12801	*	PcGD:chr2R:6340600-6353400	FALSE	FALSE	FALSE	TRUE	FALSE	FALSE	NA	FALSE	NA
50	chr2R	6409600	6417000	7401	*	PcGD:chr2R:6409600-6417000	FALSE	FALSE	FALSE	FALSE	FALSE	FALSE	NA	FALSE	NA
51	chr2R	6501000	6506400	5401	*	PcGD:chr2R:6501000-6506400	TRUE	TRUE	FALSE	TRUE	TRUE	FALSE	NA	FALSE	NA
52	chr2R	7409800	7440200	30401	*	PcGD:chr2R:7409800-7440200	TRUE	TRUE	TRUE	TRUE	TRUE	FALSE	NA	FALSE	NA
53	chr2R	8014400	8051800	37401	*	PcGD:chr2R:8014400-8051800	TRUE	TRUE	TRUE	TRUE	TRUE	FALSE	NA	FALSE	NA
54	chr2R	8233600	8261200	27601	*	PcGD:chr2R:8233600-8261200	TRUE	TRUE	TRUE	TRUE	TRUE	TRUE	pnut	FALSE	NA
55	chr2R	9192800	9201800	9001	*	PcGD:chr2R:9192800-9201800	TRUE	TRUE	FALSE	TRUE	TRUE	TRUE	unpg	TRUE	unpg
56	chr2R	9972800	9988800	16001	*	PcGD:chr2R:9972800-9988800	TRUE	TRUE	FALSE	TRUE	TRUE	TRUE	eve	TRUE	eve
57	chr2R	10235400	10244400	9001	*	PcGD:chr2R:10235400-10244400	TRUE	TRUE	FALSE	TRUE	TRUE	FALSE	NA	FALSE	NA
58	chr2R	11186800	11196200	9401	*	PcGD:chr2R:11186800-11196200	TRUE	TRUE	TRUE	TRUE	TRUE	FALSE	NA	FALSE	NA
59	chr2R	11465800	11570800	105001	*	PcGD:chr2R:11465800-11570800	TRUE	TRUE	TRUE	TRUE	TRUE	TRUE	inv, en	TRUE	inv, en
60	chr2R	11787800	11801400	13601	*	PcGD:chr2R:11787800-11801400	TRUE	TRUE	TRUE	TRUE	TRUE	FALSE	NA	FALSE	NA
61	chr2R	12880800	12913800	33001	*	PcGD:chr2R:12880800-12913800	TRUE	TRUE	TRUE	TRUE	TRUE	FALSE	NA	FALSE	NA
62	chr2R	12947800	13042800	95001	*	PcGD:chr2R:12947800-13042800	TRUE	TRUE	TRUE	TRUE	TRUE	TRUE	Su(z)2, Psc	FALSE	NA
63	chr2R	14195600	14214200	18601	*	PcGD:chr2R:14195600-14214200	TRUE	TRUE	TRUE	TRUE	TRUE	FALSE	NA	FALSE	NA
64	chr2R	14450000	14480000	30001	*	PcGD:chr2R:14450000-14480000	TRUE	TRUE	TRUE	TRUE	TRUE	TRUE	Oaz	TRUE	Oaz
65	chr2R	14788000	14816200	28201	*	PcGD:chr2R:14788000-14816200	TRUE	TRUE	TRUE	TRUE	TRUE	TRUE	kn	TRUE	kn
66	chr2R	15097800	15103000	5201	*	PcGD:chr2R:15097800-15103000	TRUE	FALSE	TRUE	TRUE	TRUE	FALSE	NA	FALSE	NA
67	chr2R	15327600	15338800	11201	*	PcGD:chr2R:15327600-15338800	TRUE	TRUE	TRUE	TRUE	TRUE	FALSE	NA	FALSE	NA
68	chr2R	15829000	15842400	13401	*	PcGD:chr2R:15829000-15842400	TRUE	FALSE	FALSE	FALSE	TRUE	FALSE	NA	FALSE	NA
69	chr2R	17808000	17834200	26201	*	PcGD:chr2R:17808000-17834200	TRUE	TRUE	TRUE	TRUE	TRUE	TRUE	grh	TRUE	grh
70	chr2R	19254800	19278000	23201	*	PcGD:chr2R:19254800-19278000	TRUE	TRUE	TRUE	TRUE	TRUE	TRUE	rib	TRUE	rib
71	chr2R	19567800	19572800	5001	*	PcGD:chr2R:19567800-19572800	TRUE	FALSE	TRUE	FALSE	TRUE	FALSE	NA	FALSE	NA
72	chr2R	19795600	19870200	74601	*	PcGD:chr2R:19795600-19870200	TRUE	TRUE	FALSE	TRUE	TRUE	FALSE	NA	FALSE	NA
73	chr2R	20032200	20097400	65201	*	PcGD:chr2R:20032200-20097400	TRUE	TRUE	FALSE	TRUE	TRUE	FALSE	NA	FALSE	NA
74	chr2R	20644600	20650200	5601	*	PcGD:chr2R:20644600-20650200	TRUE	FALSE	TRUE	TRUE	TRUE	TRUE	Lrt	TRUE	Lrt
75	chr2R	20848200	20865000	16801	*	PcGD:chr2R:20848200-20865000	FALSE	FALSE	TRUE	TRUE	TRUE	FALSE	NA	FALSE	NA
76	chr2R	20895000	20993600	98601	*	PcGD:chr2R:20895000-20993600	TRUE	TRUE	TRUE	TRUE	TRUE	TRUE	CG9344, hbn	TRUE	hbn
77	chr2R	21360800	21378400	17601	*	PcGD:chr2R:21360800-21378400	TRUE	TRUE	TRUE	TRUE	TRUE	FALSE	NA	FALSE	NA
78	chr2R	22236400	22253600	17201	*	PcGD:chr2R:22236400-22253600	TRUE	TRUE	TRUE	TRUE	TRUE	FALSE	NA	FALSE	NA
79	chr2R	22856600	22872200	15601	*	PcGD:chr2R:22856600-22872200	TRUE	TRUE	TRUE	TRUE	TRUE	FALSE	NA	FALSE	NA
80	chr2R	23042200	23056200	14001	*	PcGD:chr2R:23042200-23056200	TRUE	TRUE	TRUE	TRUE	TRUE	TRUE	twi	TRUE	twi
81	chr2R	23205000	23216800	11801	*	PcGD:chr2R:23205000-23216800	TRUE	TRUE	FALSE	TRUE	TRUE	FALSE	NA	FALSE	NA
82	chr2R	23618600	23635000	16401	*	PcGD:chr2R:23618600-23635000	TRUE	FALSE	TRUE	TRUE	TRUE	TRUE	retn	FALSE	NA
83	chr2R	24798200	24854000	55801	*	PcGD:chr2R:24798200-24854000	TRUE	TRUE	TRUE	TRUE	TRUE	TRUE	Dll	TRUE	Dll
84	chr2R	25042000	25120200	78201	*	PcGD:chr2R:25042000-25120200	TRUE	TRUE	TRUE	TRUE	TRUE	TRUE	gsb, CG16778	TRUE	gsb, CG16778
85	chr2R	25219200	25228600	9401	*	PcGD:chr2R:25219200-25228600	TRUE	FALSE	FALSE	TRUE	TRUE	TRUE	Kr	TRUE	Kr
86	chr3L	367600	392800	25201	*	PcGD:chr3L:367600-392800	TRUE	TRUE	TRUE	TRUE	TRUE	TRUE	trh	TRUE	trh
87	chr3L	414000	433600	19601	*	PcGD:chr3L:414000-433600	TRUE	FALSE	FALSE	TRUE	TRUE	FALSE	NA	FALSE	NA
88	chr3L	622800	638800	16001	*	PcGD:chr3L:622800-638800	FALSE	TRUE	TRUE	TRUE	TRUE	FALSE	NA	FALSE	NA
89	chr3L	744400	750000	5601	*	PcGD:chr3L:744400-750000	TRUE	TRUE	FALSE	TRUE	TRUE	TRUE	emc	FALSE	NA
90	chr3L	1177800	1182600	4801	*	PcGD:chr3L:1177800-1182600	TRUE	TRUE	TRUE	TRUE	TRUE	FALSE	NA	FALSE	NA
91	chr3L	1361600	1365800	4201	*	PcGD:chr3L:1361600-1365800	TRUE	TRUE	FALSE	TRUE	TRUE	FALSE	NA	FALSE	NA
92	chr3L	1406000	1413200	7201	*	PcGD:chr3L:1406000-1413200	TRUE	FALSE	FALSE	FALSE	TRUE	FALSE	NA	FALSE	NA
93	chr3L	1916600	1924400	7801	*	PcGD:chr3L:1916600-1924400	TRUE	TRUE	TRUE	TRUE	TRUE	TRUE	Dbx	TRUE	Dbx
94	chr3L	3420200	3455400	35201	*	PcGD:chr3L:3420200-3455400	TRUE	FALSE	TRUE	TRUE	TRUE	FALSE	NA	FALSE	NA
95	chr3L	3619800	3632200	12401	*	PcGD:chr3L:3619800-3632200	TRUE	TRUE	FALSE	TRUE	TRUE	FALSE	NA	FALSE	NA
96	chr3L	3844000	3880800	36801	*	PcGD:chr3L:3844000-3880800	TRUE	TRUE	TRUE	TRUE	TRUE	TRUE	Awh	TRUE	Awh
97	chr3L	4016000	4020800	4801	*	PcGD:chr3L:4016000-4020800	FALSE	FALSE	FALSE	TRUE	TRUE	FALSE	NA	FALSE	NA
98	chr3L	4153800	4162000	8201	*	PcGD:chr3L:4153800-4162000	TRUE	TRUE	FALSE	TRUE	TRUE	TRUE	nab	TRUE	nab
99	chr3L	4636600	4667200	30601	*	PcGD:chr3L:4636600-4667200	TRUE	FALSE	TRUE	TRUE	TRUE	FALSE	NA	FALSE	NA
100	chr3L	4977000	4996400	19401	*	PcGD:chr3L:4977000-4996400	FALSE	TRUE	FALSE	TRUE	TRUE	FALSE	NA	FALSE	NA
101	chr3L	5616400	5636400	20001	*	PcGD:chr3L:5616400-5636400	TRUE	FALSE	TRUE	TRUE	TRUE	TRUE	Blimp-1	TRUE	Blimp-1
102	chr3L	5836600	5856200	19601	*	PcGD:chr3L:5836600-5856200	TRUE	FALSE	TRUE	TRUE	TRUE	TRUE	vn	TRUE	vn
103	chr3L	5878600	5885000	6401	*	PcGD:chr3L:5878600-5885000	TRUE	TRUE	FALSE	TRUE	TRUE	FALSE	NA	FALSE	NA
104	chr3L	6764400	6830800	66401	*	PcGD:chr3L:6764400-6830800	TRUE	TRUE	TRUE	TRUE	TRUE	TRUE	vvl	TRUE	vvl
105	chr3L	6901000	6907000	6001	*	PcGD:chr3L:6901000-6907000	TRUE	TRUE	TRUE	TRUE	TRUE	FALSE	NA	FALSE	NA
106	chr3L	7940400	7952600	12201	*	PcGD:chr3L:7940400-7952600	TRUE	TRUE	FALSE	TRUE	TRUE	TRUE	exex	TRUE	exex
107	chr3L	8652600	8687600	35001	*	PcGD:chr3L:8652600-8687600	TRUE	TRUE	TRUE	TRUE	TRUE	TRUE	h	TRUE	h
108	chr3L	8828200	8832600	4401	*	PcGD:chr3L:8828200-8832600	TRUE	FALSE	TRUE	TRUE	TRUE	FALSE	NA	FALSE	NA
109	chr3L	8998600	9046600	48001	*	PcGD:chr3L:8998600-9046600	TRUE	TRUE	FALSE	TRUE	TRUE	TRUE	Doc3, Doc1, Doc2	TRUE	Doc3, Doc1, Doc2
110	chr3L	9776600	9798800	22201	*	PcGD:chr3L:9776600-9798800	TRUE	TRUE	TRUE	TRUE	TRUE	FALSE	NA	FALSE	NA
111	chr3L	10226200	10244400	18201	*	PcGD:chr3L:10226200-10244400	TRUE	TRUE	TRUE	TRUE	TRUE	FALSE	NA	FALSE	NA
112	chr3L	10286200	10334200	48001	*	PcGD:chr3L:10286200-10334200	TRUE	TRUE	TRUE	TRUE	TRUE	FALSE	NA	FALSE	NA
113	chr3L	11004200	11029200	25001	*	PcGD:chr3L:11004200-11029200	TRUE	TRUE	TRUE	TRUE	TRUE	TRUE	klu	TRUE	klu
114	chr3L	11233800	11241400	7601	*	PcGD:chr3L:11233800-11241400	TRUE	FALSE	FALSE	TRUE	TRUE	FALSE	NA	FALSE	NA
115	chr3L	11918800	11938000	19201	*	PcGD:chr3L:11918800-11938000	TRUE	TRUE	FALSE	TRUE	TRUE	TRUE	byn	TRUE	byn
116	chr3L	12324000	12331200	7201	*	PcGD:chr3L:12324000-12331200	TRUE	TRUE	TRUE	TRUE	TRUE	FALSE	NA	FALSE	NA
117	chr3L	12424000	12470000	46001	*	PcGD:chr3L:12424000-12470000	TRUE	TRUE	TRUE	TRUE	TRUE	FALSE	NA	FALSE	NA
118	chr3L	12578400	12699200	120801	*	PcGD:chr3L:12578400-12699200	TRUE	TRUE	TRUE	TRUE	TRUE	TRUE	caup, mirr	TRUE	caup, mirr
119	chr3L	12868800	12873000	4201	*	PcGD:chr3L:12868800-12873000	FALSE	FALSE	FALSE	FALSE	TRUE	FALSE	NA	FALSE	NA
120	chr3L	13057200	13112600	55401	*	PcGD:chr3L:13057200-13112600	TRUE	TRUE	TRUE	TRUE	TRUE	FALSE	NA	FALSE	NA
121	chr3L	13390800	13410600	19801	*	PcGD:chr3L:13390800-13410600	TRUE	TRUE	TRUE	TRUE	TRUE	TRUE	sens	TRUE	sens
122	chr3L	13772200	13777800	5601	*	PcGD:chr3L:13772200-13777800	TRUE	FALSE	FALSE	FALSE	TRUE	FALSE	NA	FALSE	NA
123	chr3L	14116000	14189000	73001	*	PcGD:chr3L:14116000-14189000	TRUE	TRUE	TRUE	TRUE	TRUE	TRUE	D	TRUE	D
124	chr3L	14567400	14603400	36001	*	PcGD:chr3L:14567400-14603400	TRUE	TRUE	TRUE	TRUE	TRUE	TRUE	HGTX	TRUE	HGTX
125	chr3L	14638200	14646400	8201	*	PcGD:chr3L:14638200-14646400	TRUE	FALSE	TRUE	TRUE	TRUE	FALSE	NA	FALSE	NA
126	chr3L	15016800	15048400	31601	*	PcGD:chr3L:15016800-15048400	TRUE	TRUE	TRUE	TRUE	TRUE	TRUE	ind	TRUE	ind
127	chr3L	15220000	15231800	11801	*	PcGD:chr3L:15220000-15231800	TRUE	FALSE	FALSE	TRUE	TRUE	FALSE	NA	FALSE	NA
128	chr3L	16456000	16493800	37801	*	PcGD:chr3L:16456000-16493800	TRUE	TRUE	TRUE	TRUE	TRUE	TRUE	aos	FALSE	NA
129	chr3L	18171600	18179000	7401	*	PcGD:chr3L:18171600-18179000	TRUE	FALSE	FALSE	TRUE	TRUE	FALSE	NA	FALSE	NA
130	chr3L	18292600	18301000	8401	*	PcGD:chr3L:18292600-18301000	TRUE	FALSE	FALSE	TRUE	TRUE	FALSE	NA	FALSE	NA
131	chr3L	18345800	18366000	20201	*	PcGD:chr3L:18345800-18366000	TRUE	FALSE	FALSE	TRUE	TRUE	FALSE	NA	FALSE	NA
132	chr3L	18849000	18864400	15401	*	PcGD:chr3L:18849000-18864400	TRUE	TRUE	TRUE	TRUE	TRUE	FALSE	NA	FALSE	NA
133	chr3L	19655000	19684000	29001	*	PcGD:chr3L:19655000-19684000	TRUE	TRUE	FALSE	TRUE	TRUE	TRUE	tey	TRUE	tey
134	chr3L	20611200	20708800	97601	*	PcGD:chr3L:20611200-20708800	TRUE	TRUE	TRUE	TRUE	TRUE	TRUE	knrl, kni	TRUE	knrl, kni
135	chr3L	20789400	20798200	8801	*	PcGD:chr3L:20789400-20798200	TRUE	TRUE	FALSE	TRUE	TRUE	TRUE	Six4	TRUE	Six4
136	chr3L	21446800	21484000	37201	*	PcGD:chr3L:21446800-21484000	TRUE	TRUE	TRUE	TRUE	TRUE	TRUE	croc	TRUE	croc
137	chr3L	21578800	21603400	24601	*	PcGD:chr3L:21578800-21603400	TRUE	TRUE	TRUE	TRUE	TRUE	FALSE	NA	FALSE	NA
138	chr3L	21775400	21819800	44401	*	PcGD:chr3L:21775400-21819800	TRUE	TRUE	FALSE	TRUE	TRUE	FALSE	NA	FALSE	NA
139	chr3L	22127000	22135200	8201	*	PcGD:chr3L:22127000-22135200	TRUE	TRUE	FALSE	TRUE	TRUE	FALSE	NA	FALSE	NA
140	chr3L	22637200	22646600	9401	*	PcGD:chr3L:22637200-22646600	FALSE	FALSE	TRUE	TRUE	TRUE	FALSE	NA	FALSE	NA
141	chr3L	24718600	24748000	29401	*	PcGD:chr3L:24718600-24748000	TRUE	TRUE	FALSE	TRUE	TRUE	FALSE	NA	FALSE	NA
142	chr3R	4338200	4377400	39201	*	PcGD:chr3R:4338200-4377400	TRUE	TRUE	TRUE	TRUE	TRUE	TRUE	hkb	TRUE	hkb
143	chr3R	4454800	4460400	5601	*	PcGD:chr3R:4454800-4460400	TRUE	FALSE	FALSE	TRUE	TRUE	FALSE	NA	FALSE	NA
144	chr3R	4822800	4904000	81201	*	PcGD:chr3R:4822800-4904000	TRUE	TRUE	TRUE	TRUE	TRUE	TRUE	opa	TRUE	opa
145	chr3R	5315000	5323000	8001	*	PcGD:chr3R:5315000-5323000	TRUE	FALSE	FALSE	FALSE	TRUE	FALSE	NA	FALSE	NA
146	chr3R	5717800	5731800	14001	*	PcGD:chr3R:5717800-5731800	TRUE	FALSE	FALSE	TRUE	TRUE	FALSE	NA	FALSE	NA
147	chr3R	6661400	6685200	23801	*	PcGD:chr3R:6661400-6685200	TRUE	TRUE	TRUE	TRUE	TRUE	TRUE	lab	TRUE	lab
148	chr3R	6714000	7064000	350001	*	PcGD:chr3R:6714000-7064000	TRUE	TRUE	TRUE	TRUE	TRUE	TRUE	Ama, Dfd, ftz, zen2, zen, Antp	TRUE	Ama, Dfd, ftz, zen2, zen, Antp
149	chr3R	7930200	7963600	33401	*	PcGD:chr3R:7930200-7963600	TRUE	TRUE	TRUE	TRUE	TRUE	FALSE	NA	FALSE	NA
150	chr3R	8133000	8216200	83201	*	PcGD:chr3R:8133000-8216200	TRUE	TRUE	TRUE	TRUE	TRUE	TRUE	grn	TRUE	grn
151	chr3R	8252600	8296000	43401	*	PcGD:chr3R:8252600-8296000	TRUE	TRUE	FALSE	TRUE	TRUE	TRUE	ato, RpA-70	TRUE	ato
152	chr3R	8321200	8337800	16601	*	PcGD:chr3R:8321200-8337800	TRUE	TRUE	TRUE	TRUE	TRUE	FALSE	NA	FALSE	NA
153	chr3R	8695800	8706600	10801	*	PcGD:chr3R:8695800-8706600	TRUE	FALSE	TRUE	TRUE	TRUE	FALSE	NA	FALSE	NA
154	chr3R	8966600	8976000	9401	*	PcGD:chr3R:8966600-8976000	TRUE	TRUE	FALSE	FALSE	TRUE	FALSE	NA	FALSE	NA
155	chr3R	10366400	10371200	4801	*	PcGD:chr3R:10366400-10371200	TRUE	FALSE	FALSE	FALSE	TRUE	FALSE	NA	FALSE	NA
156	chr3R	10612400	10625800	13401	*	PcGD:chr3R:10612400-10625800	TRUE	TRUE	TRUE	TRUE	TRUE	TRUE	hth	TRUE	hth
157	chr3R	10662600	10670800	8201	*	PcGD:chr3R:10662600-10670800	TRUE	TRUE	TRUE	TRUE	TRUE	FALSE	NA	FALSE	NA
158	chr3R	11258800	11302400	43601	*	PcGD:chr3R:11258800-11302400	TRUE	TRUE	TRUE	TRUE	TRUE	FALSE	NA	FALSE	NA
159	chr3R	11353400	11373600	20201	*	PcGD:chr3R:11353400-11373600	TRUE	TRUE	TRUE	TRUE	TRUE	TRUE	pros	TRUE	pros
160	chr3R	12000200	12007200	7001	*	PcGD:chr3R:12000200-12007200	TRUE	FALSE	TRUE	TRUE	TRUE	FALSE	NA	FALSE	NA
161	chr3R	12125400	12130600	5201	*	PcGD:chr3R:12125400-12130600	TRUE	TRUE	FALSE	TRUE	TRUE	TRUE	CG4702	TRUE	CG4702
162	chr3R	12241200	12285000	43801	*	PcGD:chr3R:12241200-12285000	TRUE	FALSE	TRUE	TRUE	TRUE	TRUE	svp	TRUE	svp
163	chr3R	13033000	13077600	44601	*	PcGD:chr3R:13033000-13077600	TRUE	TRUE	TRUE	TRUE	TRUE	TRUE	pic, sim	TRUE	sim
164	chr3R	13288600	13299200	10601	*	PcGD:chr3R:13288600-13299200	TRUE	FALSE	FALSE	TRUE	TRUE	TRUE	wntD	TRUE	wntD
165	chr3R	13804800	13817800	13001	*	PcGD:chr3R:13804800-13817800	TRUE	TRUE	TRUE	TRUE	TRUE	TRUE	tal-AA, tal-1A, tal-2A, tal-3A	TRUE	tal-AA, tal-1A, tal-2A, tal-3A
166	chr3R	13868400	13936400	68001	*	PcGD:chr3R:13868400-13936400	TRUE	TRUE	FALSE	TRUE	TRUE	TRUE	ems	TRUE	ems
167	chr3R	14583400	14590000	6601	*	PcGD:chr3R:14583400-14590000	FALSE	FALSE	FALSE	TRUE	TRUE	FALSE	NA	FALSE	NA
168	chr3R	14677800	14682600	4801	*	PcGD:chr3R:14677800-14682600	TRUE	TRUE	FALSE	FALSE	TRUE	FALSE	NA	FALSE	NA
169	chr3R	15633200	15664200	31001	*	PcGD:chr3R:15633200-15664200	TRUE	TRUE	FALSE	TRUE	TRUE	FALSE	NA	FALSE	NA
170	chr3R	15983800	16040200	56401	*	PcGD:chr3R:15983800-16040200	TRUE	TRUE	TRUE	TRUE	TRUE	TRUE	pnr	TRUE	pnr
171	chr3R	16398000	16423800	25801	*	PcGD:chr3R:16398000-16423800	TRUE	TRUE	TRUE	TRUE	TRUE	TRUE	ss	TRUE	ss
172	chr3R	16658800	16982400	323601	*	PcGD:chr3R:16658800-16982400	TRUE	TRUE	TRUE	TRUE	TRUE	TRUE	Ubx	TRUE	Ubx
173	chr3R	17548000	17571400	23401	*	PcGD:chr3R:17548000-17571400	TRUE	TRUE	TRUE	TRUE	TRUE	TRUE	Hmx	TRUE	Hmx
174	chr3R	17661200	17668800	7601	*	PcGD:chr3R:17661200-17668800	TRUE	TRUE	FALSE	TRUE	TRUE	FALSE	NA	FALSE	NA
175	chr3R	18055400	18088600	33201	*	PcGD:chr3R:18055400-18088600	TRUE	FALSE	FALSE	TRUE	TRUE	TRUE	CG14317	TRUE	CG14317
176	chr3R	18113800	18126600	12801	*	PcGD:chr3R:18113800-18126600	TRUE	TRUE	TRUE	TRUE	TRUE	TRUE	sr	TRUE	sr
177	chr3R	18232800	18239200	6401	*	PcGD:chr3R:18232800-18239200	TRUE	TRUE	FALSE	TRUE	TRUE	TRUE	repo	TRUE	repo
178	chr3R	18513600	18524000	10401	*	PcGD:chr3R:18513600-18524000	FALSE	FALSE	FALSE	FALSE	TRUE	FALSE	NA	FALSE	NA
179	chr3R	20838600	20849800	11201	*	PcGD:chr3R:20838600-20849800	TRUE	TRUE	FALSE	TRUE	TRUE	TRUE	CG15696	TRUE	CG15696
180	chr3R	21376600	21517800	141201	*	PcGD:chr3R:21376600-21517800	TRUE	TRUE	TRUE	TRUE	TRUE	TRUE	tin, lbe	TRUE	tin, lbe
181	chr3R	21554000	21567600	13601	*	PcGD:chr3R:21554000-21567600	TRUE	TRUE	TRUE	TRUE	TRUE	TRUE	slou	TRUE	slou
182	chr3R	22781600	22791800	10201	*	PcGD:chr3R:22781600-22791800	TRUE	TRUE	TRUE	TRUE	TRUE	TRUE	CG7029	FALSE	NA
183	chr3R	22841200	22900600	59401	*	PcGD:chr3R:22841200-22900600	TRUE	FALSE	TRUE	TRUE	TRUE	TRUE	klg	TRUE	klg
184	chr3R	23131400	23146600	15201	*	PcGD:chr3R:23131400-23146600	TRUE	TRUE	TRUE	TRUE	TRUE	TRUE	hh	TRUE	hh
185	chr3R	23189000	23214000	25001	*	PcGD:chr3R:23189000-23214000	TRUE	TRUE	TRUE	TRUE	TRUE	TRUE	cnc	FALSE	NA
186	chr3R	23288600	23318200	29601	*	PcGD:chr3R:23288600-23318200	TRUE	TRUE	TRUE	TRUE	TRUE	FALSE	NA	FALSE	NA
187	chr3R	24744800	24752600	7801	*	PcGD:chr3R:24744800-24752600	TRUE	TRUE	FALSE	TRUE	TRUE	TRUE	tld	TRUE	tld
188	chr3R	25077400	25096600	19201	*	PcGD:chr3R:25077400-25096600	TRUE	TRUE	FALSE	TRUE	TRUE	FALSE	NA	FALSE	NA
189	chr3R	25999600	26035200	35601	*	PcGD:chr3R:25999600-26035200	TRUE	FALSE	TRUE	TRUE	TRUE	TRUE	HLHmgamma, malpha, HLHmbeta, m2, m4, HLHm5	TRUE	HLHmgamma, malpha, HLHmbeta, m2, m4, HLHm5
190	chr3R	26095400	26103200	7801	*	PcGD:chr3R:26095400-26103200	TRUE	TRUE	TRUE	TRUE	TRUE	FALSE	NA	FALSE	NA
191	chr3R	27191400	27202000	10601	*	PcGD:chr3R:27191400-27202000	TRUE	TRUE	FALSE	TRUE	TRUE	TRUE	Ser	TRUE	Ser
192	chr3R	28387400	28394600	7201	*	PcGD:chr3R:28387400-28394600	FALSE	FALSE	TRUE	FALSE	FALSE	FALSE	NA	FALSE	NA
193	chr3R	28545600	28597800	52201	*	PcGD:chr3R:28545600-28597800	TRUE	TRUE	TRUE	TRUE	TRUE	TRUE	fkh	TRUE	fkh
194	chr3R	29289400	29309600	20201	*	PcGD:chr3R:29289400-29309600	TRUE	FALSE	FALSE	TRUE	TRUE	FALSE	NA	FALSE	NA
195	chr3R	29507800	29579200	71401	*	PcGD:chr3R:29507800-29579200	TRUE	TRUE	TRUE	TRUE	TRUE	TRUE	Dr	TRUE	Dr
196	chr3R	29687400	29710000	22601	*	PcGD:chr3R:29687400-29710000	TRUE	TRUE	TRUE	TRUE	TRUE	TRUE	dmrt99B	TRUE	dmrt99B
197	chr3R	29766200	29771000	4801	*	PcGD:chr3R:29766200-29771000	TRUE	FALSE	TRUE	TRUE	FALSE	FALSE	NA	FALSE	NA
198	chr3R	30265000	30280800	15801	*	PcGD:chr3R:30265000-30280800	TRUE	TRUE	TRUE	TRUE	TRUE	TRUE	hdc	FALSE	NA
199	chr3R	30613200	30621400	8201	*	PcGD:chr3R:30613200-30621400	FALSE	FALSE	TRUE	TRUE	TRUE	FALSE	NA	FALSE	NA
200	chr3R	30652000	30657800	5801	*	PcGD:chr3R:30652000-30657800	FALSE	FALSE	FALSE	FALSE	FALSE	FALSE	NA	FALSE	NA
201	chr3R	30742000	30785800	43801	*	PcGD:chr3R:30742000-30785800	TRUE	TRUE	TRUE	TRUE	TRUE	TRUE	zfh1	FALSE	NA
202	chr3R	30839200	30869600	30401	*	PcGD:chr3R:30839200-30869600	TRUE	TRUE	FALSE	TRUE	TRUE	TRUE	tll	TRUE	tll
203	chr3R	30899800	30921000	21201	*	PcGD:chr3R:30899800-30921000	TRUE	TRUE	FALSE	TRUE	TRUE	TRUE	Ptx1	TRUE	Ptx1
204	chr3R	31061000	31073600	12601	*	PcGD:chr3R:31061000-31073600	TRUE	TRUE	TRUE	TRUE	TRUE	TRUE	dco	FALSE	NA
205	chr3R	32068200	32073000	4801	*	PcGD:chr3R:32068200-32073000	TRUE	TRUE	TRUE	TRUE	FALSE	TRUE	Map205	FALSE	NA
206	chr4	382000	431200	49201	*	PcGD:chr4:382000-431200	TRUE	TRUE	TRUE	TRUE	TRUE	FALSE	NA	FALSE	NA
207	chr4	698800	714400	15601	*	PcGD:chr4:698800-714400	TRUE	TRUE	FALSE	FALSE	TRUE	TRUE	ey	TRUE	ey
208	chr4	805200	811600	6401	*	PcGD:chr4:805200-811600	TRUE	TRUE	FALSE	TRUE	TRUE	FALSE	NA	FALSE	NA
209	chr4	836600	849800	13201	*	PcGD:chr4:836600-849800	TRUE	TRUE	FALSE	TRUE	TRUE	TRUE	fd102C	TRUE	fd102C
210	chr4	983000	997600	14601	*	PcGD:chr4:983000-997600	TRUE	TRUE	FALSE	TRUE	TRUE	FALSE	NA	FALSE	NA
211	chr4	1087600	1100400	12801	*	PcGD:chr4:1087600-1100400	TRUE	TRUE	FALSE	TRUE	TRUE	TRUE	sv	TRUE	sv
212	chrX	353800	404800	51001	*	PcGD:chrX:353800-404800	TRUE	FALSE	FALSE	TRUE	TRUE	TRUE	y, ac, sc	TRUE	y, ac, sc
213	chrX	577000	600800	23801	*	PcGD:chrX:577000-600800	TRUE	TRUE	TRUE	TRUE	TRUE	TRUE	vnd	TRUE	vnd
214	chrX	2124400	2143800	19401	*	PcGD:chrX:2124400-2143800	TRUE	TRUE	TRUE	TRUE	TRUE	TRUE	ph-p	FALSE	NA
215	chrX	2389600	2442200	52601	*	PcGD:chrX:2389600-2442200	TRUE	TRUE	FALSE	TRUE	TRUE	TRUE	CG12496, gt	TRUE	CG12496, gt
216	chrX	4401800	4429200	27401	*	PcGD:chrX:4401800-4429200	TRUE	TRUE	TRUE	TRUE	TRUE	TRUE	bi	TRUE	bi
217	chrX	4451800	4461600	9801	*	PcGD:chrX:4451800-4461600	TRUE	TRUE	TRUE	TRUE	TRUE	FALSE	NA	FALSE	NA
218	chrX	4507200	4515600	8401	*	PcGD:chrX:4507200-4515600	TRUE	TRUE	TRUE	TRUE	TRUE	FALSE	NA	FALSE	NA
219	chrX	4554800	4559800	5001	*	PcGD:chrX:4554800-4559800	TRUE	TRUE	FALSE	TRUE	TRUE	FALSE	NA	FALSE	NA
220	chrX	4584000	4621200	37201	*	PcGD:chrX:4584000-4621200	TRUE	TRUE	TRUE	TRUE	TRUE	TRUE	peb	TRUE	peb
221	chrX	5553800	5604600	50801	*	PcGD:chrX:5553800-5604600	TRUE	TRUE	TRUE	TRUE	TRUE	TRUE	Vsx1	TRUE	Vsx1
222	chrX	5996200	6015400	19201	*	PcGD:chrX:5996200-6015400	TRUE	TRUE	TRUE	TRUE	TRUE	TRUE	mab-21	TRUE	mab-21
223	chrX	7056200	7061400	5201	*	PcGD:chrX:7056200-7061400	TRUE	FALSE	FALSE	FALSE	TRUE	FALSE	NA	FALSE	NA
224	chrX	7111000	7115800	4801	*	PcGD:chrX:7111000-7115800	TRUE	TRUE	TRUE	TRUE	TRUE	FALSE	NA	FALSE	NA
225	chrX	7147200	7161800	14601	*	PcGD:chrX:7147200-7161800	TRUE	TRUE	TRUE	TRUE	TRUE	FALSE	NA	FALSE	NA
226	chrX	7216600	7252600	36001	*	PcGD:chrX:7216600-7252600	TRUE	TRUE	TRUE	TRUE	TRUE	TRUE	CG9650	FALSE	NA
227	chrX	7295200	7305000	9801	*	PcGD:chrX:7295200-7305000	TRUE	FALSE	FALSE	TRUE	TRUE	FALSE	NA	FALSE	NA
228	chrX	7539400	7547600	8201	*	PcGD:chrX:7539400-7547600	TRUE	FALSE	FALSE	TRUE	TRUE	FALSE	NA	FALSE	NA
229	chrX	7601400	7632200	30801	*	PcGD:chrX:7601400-7632200	TRUE	TRUE	TRUE	TRUE	TRUE	FALSE	NA	FALSE	NA
230	chrX	8617400	8676800	59401	*	PcGD:chrX:8617400-8676800	TRUE	TRUE	TRUE	TRUE	TRUE	TRUE	oc	TRUE	oc
231	chrX	8753800	8777000	23201	*	PcGD:chrX:8753800-8777000	TRUE	TRUE	TRUE	TRUE	TRUE	FALSE	NA	FALSE	NA
232	chrX	8800000	8835800	35801	*	PcGD:chrX:8800000-8835800	TRUE	TRUE	TRUE	TRUE	TRUE	TRUE	Lim1	TRUE	Lim1
233	chrX	9127800	9132000	4201	*	PcGD:chrX:9127800-9132000	TRUE	FALSE	FALSE	TRUE	TRUE	FALSE	NA	FALSE	NA
234	chrX	9688400	9769000	80601	*	PcGD:chrX:9688400-9769000	TRUE	TRUE	TRUE	TRUE	TRUE	TRUE	btd	TRUE	btd
235	chrX	11307000	11324600	17601	*	PcGD:chrX:11307000-11324600	TRUE	TRUE	FALSE	TRUE	TRUE	TRUE	sisA	TRUE	sisA
236	chrX	12926200	12939800	13601	*	PcGD:chrX:12926200-12939800	TRUE	TRUE	TRUE	TRUE	TRUE	TRUE	fne	TRUE	fne
237	chrX	14035400	14041600	6201	*	PcGD:chrX:14035400-14041600	TRUE	TRUE	TRUE	TRUE	TRUE	FALSE	NA	FALSE	NA
238	chrX	15605600	15651000	45401	*	PcGD:chrX:15605600-15651000	TRUE	TRUE	TRUE	TRUE	TRUE	TRUE	sog	TRUE	sog
239	chrX	15681400	15694800	13401	*	PcGD:chrX:15681400-15694800	TRUE	FALSE	FALSE	FALSE	TRUE	FALSE	NA	FALSE	NA
240	chrX	16143000	16153600	10601	*	PcGD:chrX:16143000-16153600	TRUE	TRUE	TRUE	TRUE	TRUE	TRUE	disco-r	TRUE	disco-r
241	chrX	16204600	16244800	40201	*	PcGD:chrX:16204600-16244800	TRUE	TRUE	TRUE	TRUE	TRUE	TRUE	disco	TRUE	disco
242	chrX	17253000	17257400	4401	*	PcGD:chrX:17253000-17257400	FALSE	FALSE	FALSE	FALSE	FALSE	FALSE	NA	FALSE	NA
243	chrX	17306800	17370000	63201	*	PcGD:chrX:17306800-17370000	TRUE	TRUE	FALSE	TRUE	TRUE	TRUE	B-H2	TRUE	B-H2
244	chrX	17392800	17399800	7001	*	PcGD:chrX:17392800-17399800	TRUE	TRUE	FALSE	TRUE	TRUE	TRUE	B-H1	TRUE	B-H1
245	chrX	17755000	17819800	64801	*	PcGD:chrX:17755000-17819800	TRUE	TRUE	TRUE	TRUE	TRUE	TRUE	CG12986	TRUE	CG12986
246	chrX	18240000	18319800	79801	*	PcGD:chrX:18240000-18319800	TRUE	TRUE	TRUE	TRUE	TRUE	TRUE	upd2, os	TRUE	upd2, os
247	chrX	19537600	19554800	17201	*	PcGD:chrX:19537600-19554800	TRUE	TRUE	TRUE	TRUE	TRUE	FALSE	NA	FALSE	NA
248	chrX	19883800	19892400	8601	*	PcGD:chrX:19883800-19892400	TRUE	FALSE	TRUE	TRUE	TRUE	TRUE	Hers	FALSE	NA
249	chrX	20328400	20333200	4801	*	PcGD:chrX:20328400-20333200	TRUE	FALSE	FALSE	TRUE	FALSE	TRUE	CG1504	TRUE	CG1504
250	chrX	20533400	20538200	4801	*	PcGD:chrX:20533400-20538200	TRUE	TRUE	TRUE	FALSE	TRUE	FALSE	NA	FALSE	NA
251	chrX	20664400	20749600	85201	*	PcGD:chrX:20664400-20749600	TRUE	TRUE	TRUE	TRUE	TRUE	TRUE	run	TRUE	run
252	chrX	21760000	21766800	6801	*	PcGD:chrX:21760000-21766800	FALSE	FALSE	FALSE	FALSE	FALSE	FALSE	NA	FALSE	NA
253	chrX	22381800	22414000	32201	*	PcGD:chrX:22381800-22414000	TRUE	TRUE	FALSE	TRUE	FALSE	FALSE	NA	FALSE	NA
254	chrX	23339200	23355200	16001	*	PcGD:chrX:23339200-23355200	TRUE	FALSE	FALSE	TRUE	FALSE	FALSE	NA	FALSE	NA
255	chrX	23433400	23473400	40001	*	PcGD:chrX:23433400-23473400	TRUE	FALSE	FALSE	FALSE	FALSE	FALSE	NA	FALSE	NA
